# Distinct pathways of adaptive evolution in *Cryptococcus neoformans* reveal a point mutation in adenylate cyclase with drastic tradeoffs for pathogenicity

**DOI:** 10.1101/2022.09.27.509772

**Authors:** Zoë A. Hilbert, Krystal Y. Chung, Joseph M. Bednarek, Mara W. Schwiesow, Jessica C.S. Brown, Nels C. Elde

## Abstract

Pathogenic fungi populate a wide range of environments and infect a diversity of host species. Despite this substantial biological flexibility, the impact of interactions between fungi and their hosts on the evolution of pathogenicity remains unclear. We studied how repeated interactions between the fungus *Cryptococcus neoformans* and relevant environmental and mammalian host cells—amoeba and mouse macrophages—shape the evolution of this model fungal pathogen. First, using a collection of clinical and environmental isolates of *C. neoformans*, we characterized a range of survival phenotypes for these strains when exposed to host cells of different species. We then performed serial passages of an environmentally isolated *C. neoformans* strain through either amoeba or macrophages for ~75 generations to observe how these interactions select for improved replication within hosts. In an adapted population, we identified a single point mutation in the adenylate cyclase gene, *CAC1*, that swept to fixation and confers a strong competitive advantage for growth inside of macrophages. Strikingly, this growth advantage in macrophages is inversely correlated with disease severity during mouse infections, suggesting that adaptations to specific host niches can markedly reduce the pathogenicity of these fungi. These results raise intriguing questions about the influence of cAMP signaling on pathogenicity and highlight the role of seemingly small adaptive changes in promoting fundamental shifts in the intracellular behavior and virulence of these important human pathogens.
