## Supplemental File 1 for "Distinct pathways of adaptive evolution in *Cryptococcus neoformans* reveal a point mutation in adenylate cyclase with drastic tradeoffs for pathogenicity"

### Sheet: Sheet1
Name	Description	Genotype	Parent	Source
H99O
KN99alpha				Nielsen et. al. 2003 Infect. Immun.
cac1∆		cac1∆::NAT	KN99alpha	Madhani knockout collection
Bt46				Litvintseva et al 2003 Euk. Cell
Ze90-1				Litvintseva et al 2011 PLoS One
Ftc217-1				Chen et. al 2015 Mol. Ecol.
Ftc239-1				Chen et. al 2015 Mol. Ecol.
Ftc209-1				Chen et. al 2015 Mol. Ecol.
Ftc209-3				Chen et. al 2015 Mol. Ecol.
NRHc5004.ENR				Chen et. al 2015 Mol. Ecol.
Muc458-2				Chen et. al 2015 Mol. Ecol.
NRHc5026.ENR.CLIN.ISO				Chen et. al 2015 Mol. Ecol.
Ftc555-1				Chen et. al 2015 Mol. Ecol.
Ftc158-2				Chen et. al 2015 Mol. Ecol.
NRHc5029.ENR.CLIN.ISO				Chen et. al 2015 Mol. Ecol.
Gbc39-1				Chen et. al 2015 Mol. Ecol.
ZAH_M1_1	Macrophage-passaged line 1, single colony	cac1(R1227P)	Ftc555-1	This study
ZAH_M2_1	Macrophage-passaged line 2, single colony		Ftc555-1	This study
ZAH_M3_2	Macrophage-passaged line 3, single colony		Ftc555-1	This study
ZAH_A1_1	Amoeba-passaged line 1, single colony		Ftc555-1	This study
ZAH_A2_1	Amoeba-passaged line 2, single colony		Ftc555-1	This study
ZAH_A3_1	Amoeba-passaged line 3, single colony		Ftc555-1	This study
ZAH_CN01	Ftc555-1 with NAT cassette inserted at the SH2 locus	SH2-NAT	Ftc555-1	This study
ZAH_CN02	M1 with NAT cassette inserted at the SH2 locus	SH2-NAT	ZAH_M1_1	This study
ZAH_CN03	allele swap strain, parental>evolved	cac1-evo(R1227P), SH2-NAT iso H1	Ftc555-1	This study
ZAH_CN04	allele swap strain, parental>evolved	cac1-evo(R1227P), SH2-NAT iso H7	Ftc555-1	This study
ZAH_CN05	allele swap strain, evolved>parental	CAC1-parent(P1227R), SH2-NAT iso M2	ZAH_M1_1	This study
ZAH_CN06	allele swap strain, evolved>parental	CAC1-parent(P1227R), SH2-NAT iso H11	ZAH_M1_1	This study
ZAH_CN07	CAC1 KO in Ftc555-1 background	cac1∆:HYG	Ftc555-1	This study
ZAH_CN08	CAC1 KO in M1 background	cac1∆:HYG	M1	This study
