## Supplemental File 2 for "Distinct pathways of adaptive evolution in *Cryptococcus neoformans* reveal a point mutation in adenylate cyclase with drastic tradeoffs for pathogenicity"

### Sheet: Sheet1
Oligos Used for CRISPR gRNA Construction
Primer Name	Shorthand Name	Primer Sequence (5'>3')	Notes
PCnU6_sgRNA_F	ZAH_F10	AATTGGAGCTCCACCGCG
sgRNA_cassette_R	ZAH_F11	GGGAACAAAAGCTGGGTACC
VNB_SH2_sgRNAcassette_F	ZAH_G26	gaatcttaggttgtggagtctGTTTTAGAGCTAGAAATAGCAAGTT
VNB_SH2_CnPU6_R	ZAH_G27	agactccacaacctaagattcAACAGTATACCCTGCCGGTG
CAC1AS_E0gRNA_F	ZAH_H06	gacggagaattgccgaacatGTTTTAGAGCTAGAAATAGCAAGTT
CAC1AS_E0gRNA_R	ZAH_H07	atgttcggcaattctccgtcAACAGTATACCCTGCCGGTG
CAC1AS_M1gRNA_F	ZAH_H08	gttgtgagggacggagaattgGTTTTAGAGCTAGAAATAGCAAGTT
CAC1AS_M1gRNA_R	ZAH_H09	caattctccgtccctcacaacAACAGTATACCCTGCCGGTG
CAC1KO_5'gRNA_F	ZAH_H12	gcatgggcatcctgatggcgcGTTTTAGAGCTAGAAATAGCAAGTT
CAC1KO_5'gRNA_R	ZAH_H13	gcgccatcaggatgcccatgcAACAGTATACCCTGCCGGTG
CAC1KO_3'gRNA_F	ZAH_H14	gtttcgtggccgactccaaagGTTTTAGAGCTAGAAATAGCAAGTT
CAC1KO_3'gRNA_R	ZAH_H15	ctttggagtcggccacgaaacAACAGTATACCCTGCCGGTG
For Repair Templates
SH2_5'flank_F	ZAH_F12	agtgaattcgagctcggtacccggggatccCTCTGAGTGTAAGGTAGAAGGTTTGTATATG	for generating SH2 repair plasmid
SH2_5'flank_R	ZAH_F13	acaatagcgagtGTGATTCCCCGCGACCGACAG	for generating SH2 repair plasmid
ACT1_prom_F	ZAH_F14	cgcggggaatcacACTCGCTATTGTCCAGGCTG	for generating SH2 repair plasmid
ACT1_prom_R	ZAH_F15	ggcggccgccatCATAGACATGTTGGGCGAGTTTAC	for generating SH2 repair plasmid
NrsR_F	ZAH_F16	caacatgtctatgATGGCGGCCGCCACTCTTGAC	for generating SH2 repair plasmid
NrsR_R	ZAH_F17	ccttcacgaattcTTAGGGGCAGGGCATGCTCATG	for generating SH2 repair plasmid
TRP1_term_F	ZAH_F18	ccctgcccctaaGAATTCGTGAAGGCGGTAAG	for generating SH2 repair plasmid
TRP_term_R	ZAH_F19	ccctgagatgtcAAGCTTATAGAAGAGATGTAGAAAC	for generating SH2 repair plasmid
SH2_3'flank_F	ZAH_F20	cttctataagcttGACATCTCAGGGAGGCAGAAAG	for generating SH2 repair plasmid
SH2_3'flank_R	ZAH_F21	aacagctatgaccatgattacgccaagcttCGTGAATGACAATTGCGAAAC	for generating SH2 repair plasmid
SH2_homF_full	ZAH_F30	CTCTGAGTGTAAGGTAGAAGGTTTGTATATG	for amplifying SH2 repair construct with 1 kb of homology arms
SH2_homR_full	ZAH_F31	GCTTCGTGAATGACAATTGCGAAAC	for amplifying SH2 repair construct with 1 kb of homology arms
CAC1_5'Homology_F	ZAH_H38	agtgaattcgagctcggtacccggggatccTGAAAACGCCGTCTCGCAAC	for generating CAC1 repair plasmid
CAC1_5'Homology_R	ZAH_H39	aatcctgcatgcCGCGGAAGTCAAACCATCG	for generating CAC1 repair plasmid
DrugCassette_F_w/CAC1_OH	ZAH_H40	tttgacttccgcgGCATGCAGGATTCGAGTG	for generating CAC1 repair plasmid
DrugCassette_R_w/CAC1_OH	ZAH_I01	cagttcttaaaaaGCCATGAAGATCCTGAGG	for generating CAC1 repair plasmid
CAC1_3'Homology_F	ZAH_I02	gatcttcatggcTTTTTAAGAACTGTTGTTTTGATTTG	for generating CAC1 repair plasmid
CAC1_3'Homology_R	ZAH_I03	aacagctatgaccatgattacgccaagcttGGGATATGGCGCATTAGG	for generating CAC1 repair plasmid
Full_CAC1_KO_RepairF	ZAH_I04	CCGTCTCGCAACTTATTCCA	for amplifying CAC1 repair template for KO with 1 kb homology arms
Full_CAC1_KO_RepairR	ZAH_I05	TGGGATATGGCGCATTAGGAT	for amplifying CAC1 repair template for KO with 1 kb homology arms
CAC1__AlleleSwap_repairtemplate_F	ZAH_H04	CGTATGCTTCTCCCATCTGAG	for amplifying CAC1 repair template from gDNA for allele swaps
CAC1_AlleleSwap_repairtemplate_R	ZAH_H05	CCGGACAAGTTGAGATAACGC	for amplifying CAC1 repair template from gDNA for allele swaps
Genotyping Primers
Sh2 check colony PCR Alt 5' F	MS_B01	TGTTTGTCGCCATTTTCTCC	for colony PCR genotyping of the SH2 locus, 5'
SH2 5' check R universal	ZAH_G40	GAGTGACGTTGCTGCTATTGT	for colony PCR genotyping of the SH2 locus, 5'
SH2+TRP1 check F	ZAH_G01	AATTCGTGAAGGCGGTAAGG	for colony PCR genotyping of the SH2 locus, 3'
SH2 check colony PCR Alt 3' 1 R	MS_B02	TTGTGCAATTCCCTTTGAGC	for colony PCR genotyping of the SH2 locus, 3'
CAC1_GT_5'F	ZAH_H20	CAAGCGGAGCAAGGAATGGTAAGAG	for colony PCR genotyping of CAC1 allele swaps, 5' genomic primer
CAC1_REF_5'_R1	ZAH_H22	GAATTGTGAGGGACGGAGAATTCCC	for colony PCR genotyping of CAC1 allele swaps, destabilized parental-specific primer (R1227 allele)
CAC1_GT_3'R	ZAH_H21	GAGGAGGCGTGGCTCATTTCG	for colony PCR genotyping of CAC1 allele swaps, 3' genomic primer
CAC1_ALT_3'_F2	ZAH_H30	CTCAGTTGGGTGCCAATGTCCC	for colony PCR genotyping of CAC1 allele swaps,destabilized M1-specific primer (P1227 allele)
CAC1_KO_5'checkF	ZAH_I06	GATGTGGCCATTCGTCGATC	for colony PCR genotyping of CAC1 KO, use with ZAH_G40
CAC1_KO_3'checkR	ZAH_I07	AGTGGTTGAATGGAGGAGGG	for colony PCR genotyping of CAC1 KO, use with ZAH_G01
Cas9_IntCheck_F	ZAH_G02	ACGACTCCCTCACCTTCAAG	to verify no CAS9 integration
Cas9_IntCheck_R	ZAH_G03	GACGTGCTTGGTGATCTGTC	to verify no CAS9 integration
Sequencing Primers
SH2_full_5'_checkF	ZAH_G34	CCAATCCAACAGCTCCGATC	amplifying the full SH2 genomic locus
SH2_full_3'_checkR	ZAH_G36	CCTCAGCCATCACTCATTCG	amplifying the full SH2 genomic locus
CAC1_upstream_GT_F	ZAH_H33	TGCCTCTGAACACCTCCAC	amplifying the region around the mutation in the CAC1 genomic locus
CAC1_downstream_GT_R	ZAH_H34	GTGACGTCCATGAGACCAAG	amplifying the region around the mutation in the CAC1 genomic locus
CAC1_sequencing_1	ZAH_H35	CATTGCCGACCTTGAGAGTG	for Sanger sequencing of the M1 derived mutation
New_CAC1_KO_5'F	ZAH_I16	GGAGTTTACTTATATCGCCGACA	for amplifying the full CAC1 genomic locus to confirm knockout
New_CAC1_KO_3'R	ZAH_I17	TCCGCAAAATCTTCAGGCTG	for amplifying the full CAC1 genomic locus to confirm knockout
CAC1_KO_seq_1	ZAH_I18	AAGTGTTCCAACTGTTCGCT	for Sanger sequence verification of CAC1 KO
CAC1_KO_seq_2	ZAH_I19	TTTCAAAGTGCCCTTCCGTG	for Sanger sequence verification of CAC1 KO
